# The Nature of Centromeric Repeat Turnovers in the genus *Arabidopsis*

**DOI:** 10.64898/2026.09.10.749358

**Authors:** Anna Glushkevich, Robin Burns, Maria Vasilarou, Estela Perez-Roman, Uliana Kolesnikova, Akash Chandra Parida, Laura Avila Robledillo, Alexander Mackintosh, Ryo Suda, Laura Steinmann, Ursula Pfordt, Karl Schmid, Ute Kraemer, André Marques, Takashi Tsuchimatsu, Tiina M. Mattila, Alexandros Bousios, Ian Henderson, Alison Scott, Polina Novikova

**Affiliations:** Department of Chromosome Biology, Max Planck Institute for Plant Breeding Research, Carl-von-Linne-Weg 10, Cologne, 50829, Germany; Department of Plant Sciences, University of Cambridge, Cambridge, UK; School of Life Sciences, University of Sussex, UK; Department of Molecular Genetics and Physiology of Plants, Ruhr University Bochum, Universtitaetsstrasse 150 ND3/30 Box 44, D-44810 Bochum, Germany; Department of Bioinformatics and Genetics, Swedish Museum of Natural History, Stockholm, Sweden; Department of Ecology and Genetics, Evolutionary Biology Centre, Uppsala University, Uppsala, Sweden; Department of Biological Sciences, Graduate School of Science, The University of Tokyo, Tokyo, Japan; Institute of Plant Breeding, Seed Science and Population Genetics, University of Hohenheim, Stuttgart, Germany; Cluster of Excellence GreenRobust, University of Hohenheim, Stuttgart, Germany; Ecology and Genetics Research Unit, University of Oulu, PO Box 3000, 90014, Oulu, Finland; Department of Plant Biotechnology and Bioinformatics, Ghent University, Ghent, Belgium; VIB-UGent Center for Plant Systems Biology, Ghent, Belgium

## Abstract

Centromeres are critical for accurate segregation of chromosomes and are often composed of megabases of tandemly arranged satellite repeats. Yet, despite their conserved function, the DNA sequence of centromeres is, paradoxically, rapidly evolving. To understand the nature of centromeric sequence turnover, we assembled 417 centromeres from nine species representing the entire *Arabidopsis* genus. In the genus, centromeres are formed by four main satellite repeats with homologous sequences forming central arrays and minor repeat types. We identify the ancestral centromeric repeat type for the *Arabidopsis* genus and three independent turnovers to different repeats: (1) a complete turnover in *A. thaliana*, (2) a turnover of seven out of the eight centromeres in the ancestor of *A. cebennensis* and *A. pedemontana*, (3) turnovers of three to five centromeres in the genomes of *A. halleri* and *A. lyrata*. Most centromeric repeats are also present throughout the genome with shared syntenic locations between *Arabidopsis* species, and some being similar to parts of transposable elements and genes, suggesting that centromeric repeats originate outside of the centromeres. In allotetraploid *A. suecica* we find that the repeats from centromeric arrays on one subgenome can transpose and invade the other, likely via transposable element activity. All four main centromeric repeats can recruit the CENH3 (CENP-A) histone variant, however, when a new repeat successfully proliferates in an old array, CENH3 is primarily recruited to the new array marking functional take over. Complete centromeric turnovers occurred in species that experienced severe bottlenecks in their evolutionary history, where new centromeric alleles may have been fixed by genetic drift. Yet, we also observe segregation distortion between two different centromeric repeat types in *A. lyrata*, suggestive of centromere drive and we propose that both drift and drive contribute to centromeric repeat turnover. Together, our findings reveal the origin of centromeric repeats, mechanisms of repeat proliferation and spread, and the evolutionary dynamics of centromeric repeat turnovers in the *Arabidopsis* genus.
