## Supplementary Data 1 for "The Nature of Centromeric Repeat Turnovers in the genus *Arabidopsis*"

### Sheet: Лист1
Genome name	Species	latitude	longitude	Ploidy	Population	Mating system	Raw data accession	Assembly accession	Sequenced with
AL08_v2	A. lyrata	47.9798	16.1637	2	Western Europe 2n	outcrosser	ERR15489975	GCA_976986575	PacBio HiFi
al1_v2.1	A. lyrata	69.13	94.04	4	Central Siberian 4n	outcrosser	ERR9808517	GCA_975143785	PacBio HiFi
AL27_v1	A. lyrata	49.1163	16.3053	2	Western Europe 2n	outcrosser	ERR15489972	GCA_975143475	PacBio Revio
BAM12.1_v1	A. lyrata	56.807	124.889	2	East Siberian 2n	outcrosser			PacBio Revio
BAM12.3_v2	A. lyrata	56.807	124.889	2	East Siberian 2n	outcrosser	ERR11458698	GCA_975145855	PacBio HiFi
BOR_v1	A. lyrata	50.5148	13.9887	2	Western Europe 2n	outcrosser	ERR15489974	GCA_975143815	PacBio Revio
LPT_v1	A. lyrata	42.5797	-80.3875	2	North American 2n	selfer	ERR15489973	GCA_975146685	PacBio Revio
MN47_v4	A. lyrata	43	-84	2	North American 2n	selfer	ERR9920863	GCA_944990045	PacBio HiFi
NT1_v2	A. lyrata	68.7898	124.023	2	Siberian selfer	selfer	ERR9808518	GCA_951799215	PacBio HiFi
NT12_v2	A. lyrata	69.9093	125.105	2	East Siberian 2n	outcrosser	ERR11458691	GCA_975146205	PacBio HiFi
NT8_v2	A. lyrata	66.7019	123.308	2	East Siberian 2n	outcrosser	ERR11458692	GCA_975146135	PacBio HiFi
NT9_v2	A. lyrata	71.6252	128.868	2	East Siberian 2n	outcrosser	ERR11458699	GCA_975146115	PacBio HiFi
PTP_v0	A. lyrata	41.9278	-82.5142	2	North American 2n	selfer	ERR15489970	GCA_975143455	PacBio Revio
PU6_v3	A. lyrata	67.0215	65.135	4	East European 4n	outcrosser	ERR11458693	GCA_975146905	PacBio HiFi
TE11_v2	A. lyrata	68.943	77.7513	2	West Siberian 2n	outcrosser	ERR11458694		PacBio HiFi
TE4_v1	A. lyrata	68.7925	77.684	2	West Siberian 2n	outcrosser	ERR11458695	GCA_975146005	PacBio HiFi
TE8_v1	A. lyrata	68.8644	77.6911	2	West Siberian 2n	outcrosser	ERR11458697	GCA_975145825	PacBio HiFi
TSS_v1	A. lyrata	45.1925	-81.5839	2	North American 2n	outcrosser	ERR15489971	GCA_975146225	PacBio Revio
WS1_v3	A. lyrata	66.5374	34.5051	4	East European 4n	outcrosser	ERR11458696	GCA_975146975	PacBio HiFi
AL57_v1	A. lyrata	49.09	16.3403	4	Western Europe 4n	outcrosser			PacBio Revio
AL56_v1	A. lyrata	49.1163	16.3053	2	Western Europe 2n	outcrosser			PacBio Revio
AL86_v1	A. lyrata	51.5851	10.5835	4	Western Europe 4n	outcrosser			PacBio Revio
AL85_v1	A. lyrata	51.5295	10.9159	2	Western Europe 2n	outcrosser			PacBio Revio
AL26_v1	A. lyrata	48.0928	16.2707	4	Western Europe 4n	outcrosser			PacBio Revio
Kar_v1	A. lyrata	62.918	34.4204	2	Karelia 2n	outcrosser			PacBio Revio
Ceb_c_v1	A. cebennensis			2		outcrosser			PacBio Revio
Ceb_d_v2	A. cebennensis			2		outcrosser			PacBio Revio
Ped_v2	A. pedemontana			2		outcrosser			PacBio Revio
Col-0	A. thaliana			2		selfer		GCA_946499705
ASS3_v6	A. suecica			4		selfer
AS150_v6	A. suecica			4		selfer
AS530_v6	A. suecica			4		selfer
AK1_v3	A. kamchatica			4		selfer			PacBio HiFi
dach2	A. kamchatica			4		selfer			PacBio Revio
kron	A. kamchatica			4		selfer			PacBio Revio
Croatica_v1	A. croatica			2		outcrosser			PacBio Revio
BaltAre_v1	A. arenosa			2		outcrosser			PacBio Revio
Wall10_v1.2	A. halleri			2		outcrosser			PacBio HiFi
Pais09_v1.2	A. halleri			2		outcrosser			PacBio HiFi
Ahal_v1.3	A. halleri			2		outcrosser		GCA_964271285
ah_hkg_v1	A. halleri			2		outcrosser
N7	A. lyrata	62.0176	5.59624	2	Scandinavia 2n	outcrosser			PacBio Revio
S06	A. lyrata	63.18	18.8	2	Scandinavia 2n	outcrosser			PacBio Revio
S18	A. lyrata	62.58	18.03	2	Scandinavia 2n	outcrosser			PacBio Revio
I04	A. lyrata	65.6451	-19.5732	2	Scandinavia 2n	outcrosser			PacBio Revio
N22666	A. suecica			4		selfer
Plech	A. lyrata			2	Western Europe 2n	outcrosser			PacBio HiFi
KZ7742	Capsella orientalis			2		selfer			PacBio Revio
